# Networks of enhancers and microRNAs drive variation in cell states

**DOI:** 10.1101/668145

**Authors:** Meenakshi Chakraborty, Sofia Hu, Marco Del Giudice, Andrea De Martino, Carla Bosia, Phillip A. Sharp, Salil Garg

**Author notes:** = co-corresponding authors, and.

## Abstract

Cell-to-cell variation in gene expression is a common feature of developmental processes. Yet, it remains unclear whether molecular mediators can generate variation and how this process is coordinated across loci to allow the emergence of new cell states. Using embryonic stem cells (ESCs) as a model of development, we found interconverting cell states that resemble developmental expression programs and vary in activity at specific enhancers, such as those regulating pluripotency genes *Nanog* and *Sox2* but not *Pou5f1* (*Oct4*). Variable enhancers drive expression of variable genes, including those encoding microRNAs (miRNAs). Notably, variable miRNAs increase cell-to-cell variation by acting on neighborhoods of pluripotency genes. The encoded, variable pluripotency factors bind variable enhancers, forming a feedback loop that amplifies variation and allows the emergence of new cell states. These findings suggest gene regulatory networks composed of enhancers, protein-coding genes, and miRNAs harness inherent variation into developmental outcomes.
