## Supplemental Item 2 - Primers for CRISPR/Cas9 Targeting and Genotyping for "Networks of enhancers and microRNAs drive variation in cell states"

### Sheet: Sheet1
Targeted Gene	Targeting primer pair* (with sgRNA sequence in italics)	PCR genotyping primer pair	*Note these include both the guide sequences and overhangs used to facilitate cloning into pX330 by BbsI restriction enzyme digestion.
Nanog	CACCGTCAGTGTGATGGCGAGGGA AAACTCCCTCGCCATCACACTGAC	TGATTTGGTTGGTGTCTTGC GTTTGGAAGGAGCACTGAGC
Sox2	CACCGATTGGGAGGGGTGCAAAAAG AAACCTTTTTGCACCCCTCCCAATC	CGCCCAGTAGACTGCACAT CTAGTCGGCATCACGGTTTT
Esrrb	CACCGACGGACGGACACGATCCAAG AAACCTTGGATCGTGTCCGTCCGTC	CTGCTGGTCTGTCCTCCACT CCTTCTTCTGGGACAGCTCA
Eif2s2	CACCGTGTTGGAGATTTGGCTGGAC AAACGTCCAGCCAAATCTCCAACAC	CCTACAGAAGGACACCCGACT GGCAACGAGTATGTCAACAGC
Hsp90ab1	CACCGCCCTCTGTATAGTATCCCCG AAACCGGGGATACTATACAGAGGGC	GGCATCGATGAAGATGAGGT ATTCTGTGGGAGGGGATCTT
miR-182	CACCGGGTAAGGTAATGGGACCCGG AAACCCGGGTCCCATTACCTTACCC	AATCGGATCCTCACTGCCTAATGCCCCTAC ATTGAAGCTTCTGTCTCTCCCTCACCAAGC
miR-708	CACCGGGAGCTTACAATCTAGCTGG AAACCCAGCTAGATTGTAAGCTCCC	AATCGGATCCTGAATAGCCAATGAAAATGACTTG ATTGAAGCTTCAAGCCCAGGAGTTGAAGAG
Nanog-SE	CACCGCATGGTCCCTACCACTAGTG AAACCACTAGTGGTAGGGACCATGC	CTCCCTACATACCCTGGCTG ATCAGGGGCAGCTATTGTGT
Pou5f1-SE	CACCGATGAATGTATAGAAATTGGG AAACCCCAATTTCTATACATTCATC	CTTTGTGAACTTGGCGGCTT CACATGGGTCCAAGTCATCC
Esrrb-SE	CACCGACAGATACTTAGCATGTGTG AAACCACACATGCTAAGTATCTGTC	CCTACGACCTCTGCACTGAT TGGGTACAGATTGGCTTCGT
Fgf4-SE	CACCGGATGTGTAGTCTTTCCAAAG AAACCTTTGGAAAGACTACACATCC	ACTGAGACCAAGCTGAGGAC CAGGGCAGATGTGGAGGTAT
